# An Integrated Multimodal Model of Alcohol Use Disorder Generated by Data-Driven Causal Discovery Analysis

**DOI:** 10.1101/2020.09.21.306761

**Authors:** Eric Rawls, Erich Kummerfeld, Anna Zilverstand

## Abstract

**Objective:** Alcohol use disorder (AUD) has high prevalence and adverse societal impacts, but our understanding of the factors driving AUD is hampered by a lack of studies that describe the complex multifactorial mechanisms driving AUD.

**Methods:** We used Causal Discovery Analysis (CDA) with data from the Human Connectome Project (HCP; n = 926 [54% female], 22% AUD [37% female]). Our outcome variable was number of AUD symptoms. We applied exploratory factor analysis (EFA) to parse phenotypic measures into underlying constructs, and assessed functional connectivity within 12 resting-state brain networks as an indicator of brain function. We then employed data-driven CDA to generate an integrated model relating phenotypic factors, fMRI network connectivity, and AUD symptom severity.

**Results:** EFA extracted 18 factors representing the wide HCP phenotypic space (100 measures). CDA produced an integrated multimodal model, highlighting a limited set of causes of AUD. The model proposed a hierarchy with causal influence propagating from brain function to cognition (fluid/crystalized cognition, language & working memory) to social (agreeableness/social support) to affective/psychiatric function (negative affect, low conscientiousness/attention, externalizing symptoms) and ultimately AUD severity. Every edge in the model was present at *p* < .001, and the SEM model overall provided a good fit (RMSEA = .06, Tucker-Lewis Index = .91).

**Conclusions:** Our data-driven model confirmed hypothesized influences of cognitive and affective factors on AUD, while underscoring that traditional addiction models need to be expanded to highlight the importance of social factors, amongst others. Results further demonstrated that it is possible to extract a limited set of causal factors of AUD, which can inform future research aimed at tracking factors that dynamically predict alcohol use trajectories. Lastly, the presented model identified potential treatment targets for AUD, including neuromodulation of the frontoparietal network, cognitive/affective interventions, and social interventions.
