## Supplemental Table 4 for "An Integrated Multimodal Model of Alcohol Use Disorder Generated by Data-Driven Causal Discovery Analysis"

### Sheet: Sheet1
Supplementary Table S4. Factor loadings from EFA of HCP data. Factor loadings >.3 are highlighted for visibility.
Variable	Gambling Task RT	Fluid Cognition	Somaticism	Externalizing	Social Support	Negative Affect	Conscientiousness/Attention	Crystallized Cognition	Memory Performance	Processing Speed	Internalizing	Language Task Performance	Visuospatial Performance	Social Withdrawal	Positive Affect	Delay Discounting	Relational Task RT	Agreeableness
ASR_Witd_T	0.01	0	0.09	0.15	-0.05	0.04	-0.03	-0.03	-0.01	0.01	-0.03	-0.01	0	0.77	0.01	-0.03	0	0.03
ASR_Anxd_T	0.01	0	0.05	0.07	-0.04	0.01	-0.07	0.03	-0.01	-0.02	0.79	0.01	0.02	0.17	-0.01	0.01	0	0.04
ASR_Soma_T	-0.01	-0.01	0.98	0.01	0	0	0	0.01	0	0	0.02	0.01	-0.01	0	-0.02	0	0	0.02
ASR_Thot_T	0.03	0.04	0.18	0.22	-0.1	0.08	-0.13	-0.06	-0.02	0.02	0.09	-0.03	-0.01	0.18	0.18	-0.02	-0.03	0.13
ASR_Attn_T	0.01	-0.01	0.04	0.03	0.04	0.03	-0.88	-0.01	-0.03	0.02	0.07	0.01	-0.01	0.08	0.04	0.02	-0.01	0.07
ASR_Aggr_T	-0.05	-0.06	0.07	0.51	-0.01	0.14	0.03	-0.04	-0.02	-0.05	0.26	0.04	0.01	0.15	0.11	0	0	-0.18
ASR_Rule_T	0	0	0.03	0.8	0.03	0	-0.14	0	-0.01	0.02	-0.01	0	-0.01	-0.03	-0.08	-0.02	0.01	0.08
ASR_Intr_T	0.01	0.02	0.1	0.29	-0.05	-0.02	-0.17	0.08	0.08	0.01	0.04	0.02	0.01	-0.15	0.31	-0.01	0.05	-0.05
DSM_Depr_T	-0.01	-0.01	0.31	0.11	0.03	0.05	-0.18	0.01	-0.02	0.03	0.43	0.08	-0.01	0.16	-0.07	0	0.04	0.12
DSM_Anxi_T	0.01	-0.01	0.18	0.03	0	0.11	-0.06	-0.05	-0.05	0.03	0.66	-0.02	-0.03	-0.02	0.06	0.01	-0.01	-0.02
DSM_Somp_T	0.02	0	0.96	-0.03	0	-0.03	0	-0.01	0.01	-0.02	-0.01	-0.03	0.02	0.01	0.01	0	-0.01	-0.02
DSM_Avoid_T	0.01	0	-0.01	-0.03	0	0.03	-0.11	0.04	0.04	0	0.22	-0.03	0.02	0.75	0	0.01	0	-0.03
DSM_Adh_T	-0.02	-0.02	0.08	0.11	0.01	0.03	-0.74	-0.04	0	0.02	0.05	0	0	0.04	0.17	0.02	0	-0.04
DSM_Antis_T	0	-0.01	0	0.88	0.01	0.03	-0.02	0.01	0.01	-0.03	0.04	-0.01	-0.02	0.06	-0.01	0	-0.02	-0.05
SSAGA_ChildhoodConduct	-0.02	-0.01	-0.02	0.27	-0.1	0.02	0.03	0	-0.05	0.03	-0.01	0	0.09	0.06	0.12	-0.02	0.05	-0.13
SSAGA_Depressive_Sx	-0.03	0.05	0.14	0.04	-0.05	0.14	-0.01	0.1	0.02	-0.01	0.15	-0.01	-0.1	-0.01	-0.01	0.06	-0.01	0.07
MMSE_Score	0	0.06	-0.02	-0.02	0.07	-0.02	0.06	0.26	0.06	-0.1	0.06	0.14	-0.02	0.01	-0.01	-0.07	0	0.02
PSQI_Score	-0.01	-0.02	0.3	0.09	0.02	0.17	-0.01	-0.04	-0.09	0.05	0.02	0	-0.02	-0.11	-0.09	-0.15	-0.05	-0.05
PMAT24_A_CR	0.01	0.96	0	-0.01	0	0	-0.01	0.04	0.04	0.02	-0.01	0.02	0.01	-0.01	0	-0.01	-0.01	-0.04
PMAT24_A_SI	0	-0.96	0	-0.02	-0.02	0	-0.02	-0.02	-0.03	-0.02	-0.02	0	-0.02	0.02	0	0.02	0.01	0.04
PMAT24_A_RTCR	-0.03	0.76	-0.01	-0.01	-0.04	0.02	0	-0.12	-0.13	-0.04	-0.01	0	-0.01	0.04	0.02	0.08	0.05	0.14
DDisc_AUC_200	0.03	0.02	0	0.02	-0.07	-0.03	-0.01	0.01	0.02	0.04	-0.01	-0.02	-0.03	0.03	0.07	0.8	-0.01	0
DDisc_AUC_40K	-0.01	-0.02	0.01	-0.01	0.05	0.04	-0.01	0.02	0.02	-0.01	0.02	0.01	0.04	-0.05	-0.08	0.84	0.01	-0.03
PicSeq_AgeAdj	0.05	0.15	0.02	-0.06	0.17	0.05	-0.02	0.06	0.08	0.02	-0.05	0.16	0.04	-0.01	-0.02	-0.02	0.01	-0.12
CardSort_AgeAdj	-0.07	-0.01	0.03	-0.02	0.22	0.11	0.06	0.07	0.1	0.27	-0.06	0.14	0.08	0.06	-0.12	-0.07	-0.02	-0.04
Flanker_AgeAdj	-0.06	-0.09	-0.04	-0.05	0.04	0.03	-0.03	0.04	0.08	0.32	-0.01	0.06	0.11	0.04	-0.01	-0.03	0.04	-0.08
ReadEng_AgeAdj	-0.03	0.04	-0.01	0.03	-0.06	0.05	-0.04	0.59	-0.04	0.01	-0.05	0.2	0.14	0	0	0.05	0	0.08
PicVocab_AgeAdj	-0.01	0.09	0.01	-0.02	-0.05	-0.04	-0.04	0.71	-0.02	0.02	-0.01	0.01	0.09	0.04	0.03	0.1	-0.05	-0.03
ProcSpeed_AgeAdj	0.02	-0.02	0.05	-0.07	0.17	0.09	0.02	0.06	0.2	0.2	-0.03	0.07	0.05	0.08	-0.05	-0.02	-0.09	-0.2
ListSort_AgeAdj	-0.01	0.09	0.04	0	0.03	-0.07	0.03	0.18	0.01	0.02	0.01	0.21	0.13	0	-0.05	0.01	-0.04	-0.11
AngAffect_Unadj	-0.01	-0.03	0.01	0.08	-0.07	0.73	-0.07	-0.01	-0.04	0	-0.07	0.09	-0.02	0.08	0.06	0.01	-0.01	-0.13
AngHostil_Unadj	0.02	-0.01	0.02	0.09	-0.25	0.12	-0.09	-0.03	0.01	0	0.15	-0.06	0.03	0.09	-0.09	-0.07	-0.02	-0.21
AngAggr_Unadj	-0.01	0.01	0.05	0.37	-0.17	-0.03	0	-0.05	-0.1	-0.03	-0.03	0	0.03	0	0.03	-0.01	-0.03	-0.35
FearAffect_Unadj	0.01	0.04	0.11	-0.03	0.01	0.72	-0.02	0.04	-0.04	0.02	0.12	-0.09	0.02	-0.04	-0.01	0	0.01	0.05
FearSomat_Unadj	0.02	0.09	0.29	-0.01	0	0.35	-0.09	0.07	-0.01	0	-0.03	-0.01	0.01	-0.07	0.13	0.03	-0.01	-0.09
Sadness_Unadj	-0.01	0.02	-0.01	0.05	-0.07	0.68	-0.03	-0.01	0.05	-0.05	0.12	-0.02	0.01	0.11	-0.13	0.03	0.02	0.12
LifeSatisf_Unadj	-0.05	0.05	-0.02	-0.16	0.21	-0.16	-0.02	0.11	-0.04	0	-0.12	0.06	-0.01	0.02	0.46	0.03	0.03	-0.07
MeanPurp_Unadj	0	-0.03	-0.05	-0.11	0.17	-0.04	0.04	-0.07	-0.05	-0.04	-0.12	0.02	0.02	-0.06	0.51	0.06	-0.03	0.05
PosAffect_Unadj	-0.02	0.03	-0.11	-0.06	0.08	-0.27	-0.03	0.03	0.05	0.01	0.01	-0.03	-0.05	-0.12	0.47	-0.01	-0.05	0
Friendship_Unadj	0.02	-0.03	-0.02	0.12	0.5	0.02	0.04	0.01	0.04	0.02	-0.02	-0.01	0.01	-0.25	0.19	-0.03	0	0.05
Loneliness_Unadj	0	0.03	-0.03	-0.02	-0.49	0.15	-0.05	0.14	0.01	-0.06	0.18	-0.03	-0.03	0.13	-0.16	0	0	0.03
PercHostil_Unadj	0	-0.02	0.04	0.08	-0.56	0.19	-0.06	0.01	-0.01	-0.01	-0.02	0.02	0.02	-0.04	0.19	0	0.02	-0.16
PercReject_Unadj	0.02	-0.04	0.07	-0.01	-0.69	0.17	0	0.03	0.02	0.01	0.01	0.01	0.01	0.03	0.05	-0.05	0.04	0
EmotSupp_Unadj	0.02	-0.01	-0.06	-0.06	0.53	0.07	0.02	0.07	0.06	-0.05	-0.03	-0.08	0.02	-0.11	0.28	0	-0.01	0.02
InstruSupp_Unadj	-0.02	0.01	-0.04	-0.06	0.45	0.08	-0.04	-0.03	0.02	0	-0.09	0.05	0.01	0.01	0.22	0.01	0.03	-0.08
PercStress_Unadj	0.05	-0.03	-0.01	0.04	-0.25	0.42	-0.16	-0.08	0.01	0	0.22	-0.05	0.02	-0.12	-0.15	-0.05	-0.05	-0.05
SelfEff_Unadj	-0.01	0.06	0.01	0.19	0.14	-0.12	0.26	0.05	0.02	0.08	-0.15	0	0.02	-0.01	0.29	0.05	0.03	0.09
VSPLOT_TC	0.01	-0.01	0	0	0.01	0.02	0.01	-0.01	-0.01	0.03	-0.03	-0.02	0.9	0.02	-0.02	0	-0.01	0.02
VSPLOT_CRTE	-0.02	0.23	0.06	-0.1	-0.05	0.04	0.01	-0.04	-0.2	-0.1	-0.06	-0.02	0.09	0.1	-0.04	0.03	0	0.23
VSPLOT_OFF	0.01	-0.03	0	0.02	0.01	0.03	0	-0.01	-0.02	0.01	-0.04	-0.01	-0.89	0.01	-0.02	-0.01	-0.02	0.02
SCPT_SPEC	0.09	0.04	-0.02	0.06	0.21	0.12	0.09	0.07	-0.04	-0.03	-0.03	0.18	0.03	-0.02	-0.15	0.05	0.06	0.01
SCPT_SEN	-0.04	-0.02	0.02	-0.05	0.04	0.11	-0.07	0.02	0.05	-0.07	-0.14	0.18	0.07	0.06	0.05	-0.03	-0.01	-0.07
IWRD_TOT	0	0.04	-0.02	-0.09	0.07	0.04	-0.05	0.24	0.04	-0.02	-0.03	0.08	0.01	0.04	0.01	0.03	-0.07	0.01
IWRD_RTC	-0.01	0.01	0.08	-0.04	0.03	-0.04	-0.07	-0.17	-0.33	-0.02	-0.03	0.03	0.08	-0.04	-0.1	-0.03	0.15	0.09
ER40_CRT	-0.06	0.01	0.04	0.05	-0.18	-0.05	-0.04	-0.09	-0.29	-0.18	-0.16	0.01	0.11	0.04	0.05	0.09	0.02	0.19
ER40ANG	0.07	0.03	0.08	-0.01	-0.04	0	0.06	0.08	0.04	0.05	0.02	0.01	0.07	-0.09	-0.05	0	0.04	-0.07
ER40FEAR	-0.03	0.02	0.01	0.01	0.08	0.06	0.04	0.21	-0.04	0.06	0	-0.1	0.05	-0.06	-0.05	-0.07	-0.04	-0.03
ER40NOE	-0.02	0.05	-0.06	-0.05	0.07	-0.01	0.07	-0.1	-0.02	0.02	0.06	0.06	0.08	0.07	-0.07	-0.08	-0.03	-0.11
ER40SAD	0	0.02	0.05	-0.06	-0.01	-0.03	0.02	0.13	0.01	0.1	0.01	0.01	0.05	0.01	-0.06	0.02	0.02	0.09
ER40HAP	0.02	-0.05	-0.05	0.01	0.06	0.03	0.08	0.12	0.04	0.01	-0.01	-0.03	0.05	0.08	0.05	-0.1	0.08	0.05
NEOFAC_A	0.02	0	-0.02	-0.31	0.17	0.02	0.04	0.09	0.02	-0.02	0.11	-0.02	0.04	-0.14	0.03	0.03	-0.01	0.43
NEOFAC_O	-0.01	0.08	-0.02	0.21	-0.08	0.01	-0.03	0.35	-0.04	0.09	-0.01	-0.12	0.1	-0.06	0.07	0.02	0	0.27
NEOFAC_C	-0.01	-0.03	0.05	0.01	0.06	0.02	0.71	-0.11	-0.04	0.04	0.08	0.04	-0.02	0.08	0.23	0.02	-0.05	0.09
NEOFAC_N	0.01	-0.01	0	-0.01	-0.09	0.22	-0.14	-0.02	-0.02	-0.06	0.48	-0.07	-0.02	-0.02	-0.17	-0.03	0	-0.13
NEOFAC_E	0.01	-0.04	-0.06	0.1	0.06	-0.01	0	-0.1	0.11	0.02	0.04	0.02	0.05	-0.42	0.4	0.01	0.02	0.16
PainInterf_Tscore	0.02	0.07	0.28	-0.06	-0.12	0.14	-0.04	-0.07	0	0.01	-0.04	-0.03	0.02	-0.02	0.07	-0.02	-0.02	-0.11
Noise_Comp	-0.04	-0.07	0	0	-0.06	-0.05	-0.03	-0.18	-0.03	-0.03	0.02	-0.01	-0.02	0.09	0.03	-0.02	0.01	0.08
Odor_AgeAdj	-0.04	-0.07	0.05	-0.01	-0.01	0	-0.02	0.16	-0.04	-0.03	0.02	0	0.01	-0.08	0.03	-0.07	0.01	0.07
Taste_AgeAdj	0.05	0	0.06	0.06	-0.01	-0.02	0.03	-0.11	0.08	-0.04	0	-0.1	0.02	-0.12	-0.01	-0.06	-0.04	-0.03
Mars_Final	-0.04	0	-0.03	-0.07	0.03	0.03	-0.08	0.01	0.02	-0.11	-0.09	-0.09	0.05	0.11	-0.02	-0.02	-0.13	-0.03
Emotion_Task_Face_Acc	0.06	0.03	0.04	0.02	0.02	0.01	-0.01	0.07	-0.06	0.11	-0.08	0.08	0.04	0.02	-0.04	0	0.01	-0.06
Emotion_Task_Face_Median_RT	0	0	0.01	-0.02	0.05	0.04	0.01	0.01	-0.01	-0.92	0	0.03	0.03	0	0	-0.01	-0.01	-0.02
Emotion_Task_Shape_Acc	0.03	0.01	-0.03	0	0.14	0.07	-0.02	0.07	-0.03	-0.02	0.01	0.13	0.09	0.01	-0.05	0.01	0.06	-0.12
Emotion_Task_Shape_Median_RT	0.02	-0.02	0.01	0.04	-0.03	-0.05	0.01	0	0.01	-0.83	0	-0.06	-0.06	-0.01	0.02	-0.02	0.05	0.01
Language_Task_Story_Acc	0	0.01	-0.01	0.05	0.15	-0.04	-0.03	0.26	-0.09	-0.02	0.01	0.05	0.02	0.02	-0.12	0.12	-0.03	-0.09
Language_Task_Story_Median_RT	0.07	-0.06	0.07	0	0.02	-0.08	0	-0.06	-0.24	-0.13	0.08	0.05	0.18	-0.03	0.02	-0.01	0.04	0
Language_Task_Story_Avg_Difficulty_Level	-0.01	-0.02	-0.03	0	-0.03	0	-0.02	-0.01	0.04	0.02	0.02	0.81	0.03	-0.04	0	0.01	0.02	-0.01
Language_Task_Math_Acc	0	0.04	0	0	-0.02	-0.01	0.01	0.01	-0.02	0.01	0	0.86	-0.01	0	0	-0.01	-0.03	0.03
Language_Task_Math_Median_RT	0.02	-0.02	0.08	0	-0.02	-0.08	-0.06	-0.07	-0.23	0.01	0	-0.11	0.03	0	-0.02	-0.03	0.12	-0.03
Language_Task_Math_Avg_Difficulty_Level	-0.01	-0.01	0.01	0.08	0.08	-0.16	-0.05	0.22	0.01	0.07	0.09	0.14	0.08	-0.07	-0.11	0.01	0.02	-0.17
Relational_Task_Match_Acc	-0.06	0.07	-0.03	0.02	0.12	0.02	0.02	0.26	0.16	-0.02	0.07	0.16	-0.01	-0.01	-0.05	-0.02	0.02	-0.05
Relational_Task_Match_Median_RT	0.05	-0.03	0	-0.03	-0.03	-0.02	-0.01	-0.13	-0.15	-0.06	-0.02	-0.04	0	0.02	-0.02	0.06	0.67	0.01
Relational_Task_Rel_Acc	-0.04	0.13	0.03	-0.07	0.06	0.05	0	0.25	0.22	-0.01	0	0.2	0.04	0.01	-0.02	0.03	0.09	-0.08
Relational_Task_Rel_Median_RT	0	0.01	-0.01	0.01	0	0.01	0	0.03	0.05	0.01	0.01	0.01	0	0	0.01	-0.02	0.93	-0.01
Gambling_Task_Reward_Perc_Larger	0.08	-0.03	0.05	0.06	0.05	0.06	0.12	-0.03	0.1	0.02	0.06	0.04	0.01	0.03	0.04	-0.03	0.03	0.03
Gambling_Task_Reward_Median_RT_Larger	0.89	-0.02	-0.02	0.01	0.02	0	0	0.01	-0.01	-0.02	-0.01	-0.02	0.01	0.01	-0.02	0.02	-0.02	-0.01
Gambling_Task_Reward_Median_RT_Smaller	0.9	0.01	0	0.03	-0.02	-0.02	-0.02	-0.04	0.01	0	-0.01	0.02	0.03	-0.02	-0.02	0	0.02	0.01
Gambling_Task_Punish_Perc_Larger	0.04	-0.04	0.06	0.01	0.06	0.07	0.04	0.01	0.08	-0.03	0	0	-0.01	-0.05	-0.07	-0.01	0.01	0.01
Gambling_Task_Punish_Median_RT_Larger	0.89	0.02	-0.01	-0.01	0.02	0.01	0.02	0	-0.02	0	0	-0.01	-0.03	0.04	0.04	0.01	-0.02	-0.03
Gambling_Task_Punish_Median_RT_Smaller	0.89	-0.01	0.03	-0.03	-0.01	-0.01	0	0.02	0.01	0.01	0.02	0.02	-0.02	-0.02	0.02	-0.02	0.03	0.03
WM_Task_2bk_Acc	-0.02	0.18	-0.04	0.02	0	-0.09	-0.05	0.13	0.27	-0.01	0.01	0.27	0.16	-0.01	-0.01	-0.01	-0.04	-0.11
WM_Task_2bk_Median_RT	0.09	0.03	-0.02	0	0.03	-0.01	0.02	0.17	-0.68	-0.02	0.04	-0.03	0	0	0	-0.03	0.12	-0.05
WM_Task_0bk_Acc	0.09	0.12	-0.02	0	0.01	-0.02	0.01	0.2	0.47	-0.03	-0.05	0.07	0.04	0.03	-0.06	-0.01	0.04	-0.01
WM_Task_0bk_Median_RT	0.07	-0.02	-0.01	0.01	0	0.03	-0.01	0	-0.78	-0.1	0.01	-0.01	-0.05	-0.01	0	-0.03	-0.01	-0.01
Social_Task_Perc_Random	0	0.07	-0.04	-0.05	0.06	0.01	0.06	-0.08	0.02	0.1	0.07	-0.04	-0.02	-0.1	-0.03	-0.01	0.02	-0.24
Social_Task_Perc_TOM	-0.03	0	0.02	0.03	0	-0.02	-0.02	0.23	0.04	0.01	-0.09	0	0.1	0.18	0.09	-0.03	0.04	0.17
Social_Task_Median_RT_Random	0.06	0.02	0.04	0.07	0.07	0.01	0.01	-0.05	-0.16	-0.16	-0.1	-0.03	0	-0.04	-0.1	0.01	0.03	0.08
Social_Task_Median_RT_TOM	0.07	0.04	-0.03	0.02	0.05	-0.01	0	-0.09	-0.2	-0.25	0.01	0.02	0.08	0.03	-0.1	0.05	-0.05	0.09
SSAGA_Income	-0.07	-0.01	0.02	-0.17	0.14	0.01	0.08	0.14	-0.04	0	-0.02	0.21	-0.04	0.02	0.08	0.07	0.07	-0.16
SSAGA_Educ	-0.04	0.07	-0.07	-0.08	0.08	0.09	0.08	0.44	0.01	-0.02	0.12	0.1	-0.02	-0.05	-0.01	0.1	0.07	0.01
