## Supplemental Table 6 for "An Integrated Multimodal Model of Alcohol Use Disorder Generated by Data-Driven Causal Discovery Analysis"

### Sheet: Sheet1
Supplementary Table S6. Correlation structure of factors.
	GambleRT	FluidIQ	Somaticism	Externalizing	Social Support	Negative Affect	Conscientiousness/Attention	CrystalizedIQ	Memory Performance	Processing Speed	Internalizing	Language Task	Visuospatial	Social Withdrawal	Positive Affect	Delay Discounting	Relational Task	Agreeableness
GambleRT	1	-0.03	0.06	-0.02	-0.03	0.05	0.02	-0.05	0.31	0.28	0.05	-0.15	-0.06	0	-0.04	-0.01	0.24	-0.01
FluidIQ	-0.03	1	-0.06	-0.1	0.02	-0.01	-0.02	0.38	-0.1	-0.12	-0.06	0.33	0.44	0.03	-0.01	0.22	0.06	-0.06
Somaticism	0.06	-0.06	1	0.34	-0.22	0.37	0.41	-0.1	0.11	0.02	0.46	-0.1	0.01	0.34	-0.02	-0.07	-0.01	0.01
Externalizing	-0.02	-0.1	0.34	1	-0.24	0.27	0.46	-0.08	0.06	0.01	0.3	-0.03	-0.01	0.27	0.06	-0.09	-0.03	0.14
SocialSupport	-0.03	0.02	-0.22	-0.24	1	-0.42	-0.26	0.08	-0.12	-0.08	-0.23	0.1	0.01	-0.32	0.32	0.07	-0.03	-0.13
NegativeAffect	0.05	-0.01	0.37	0.27	-0.42	1	0.37	0.01	0.04	0.05	0.52	-0.02	0.03	0.25	-0.19	-0.03	0.01	0.12
Conscientiousness/Attention	0.02	-0.02	0.41	0.46	-0.26	0.37	1	0.07	0.02	0.01	0.47	-0.05	0.05	0.31	-0.09	0.01	0.05	0.06
CrystalizedIQ	-0.05	0.38	-0.1	-0.08	0.08	0.01	0.07	1	-0.19	-0.12	0.02	0.36	0.36	0.02	-0.05	0.21	0	0.04
Memory Performance	0.31	-0.1	0.11	0.06	-0.12	0.04	0.02	-0.19	1	0.46	0.01	-0.26	-0.12	0.1	-0.03	0	0.25	-0.12
Processing Speed	0.28	-0.12	0.02	0.01	-0.08	0.05	0.01	-0.12	0.46	1	0.03	-0.22	-0.22	0.02	-0.04	-0.06	0.31	-0.04
Internalizing	0.05	-0.06	0.46	0.3	-0.23	0.52	0.47	0.02	0.01	0.03	1	-0.06	-0.04	0.43	-0.19	-0.02	0	-0.01
Language Task	-0.15	0.33	-0.1	-0.03	0.1	-0.02	-0.05	0.36	-0.26	-0.22	-0.06	1	0.33	0	0.03	0.12	-0.03	0.13
Visuospatial	-0.06	0.44	0.01	-0.01	0.01	0.03	0.05	0.36	-0.12	-0.22	-0.04	0.33	1	0.01	-0.01	0.21	0.03	-0.04
Social Withdrawal	0	0.03	0.34	0.27	-0.32	0.25	0.31	0.02	0.1	0.02	0.43	0	0.01	1	-0.22	0	-0.01	0.07
Positive Affect	-0.04	-0.01	-0.02	0.06	0.32	-0.19	-0.09	-0.05	-0.03	-0.04	-0.19	0.03	-0.01	-0.22	1	0.08	-0.02	-0.05
Delay Discounting	-0.01	0.22	-0.07	-0.09	0.07	-0.03	0.01	0.21	0	-0.06	-0.02	0.12	0.21	0	0.08	1	0.1	-0.11
Relational Task	0.24	0.06	-0.01	-0.03	-0.03	0.01	0.05	0	0.25	0.31	0	-0.03	0.03	-0.01	-0.02	0.1	1	-0.05
Agreeableness	-0.01	-0.06	0.01	0.14	-0.13	0.12	0.06	0.04	-0.12	-0.04	-0.01	0.13	-0.04	0.07	-0.05	-0.11	-0.05	1
